# Pan-sphingolipid profiling reveals differential functions of sphingolipid biosynthesis isozymes of *C. elegans*

**DOI:** 10.1101/2023.11.03.565432

**Authors:** Hui Luo, Xue Zhao, Zi-Dan Wang, Gang Wu, Yu Xia, Meng-Qiu Dong, Yan Ma

**Author notes:** Equal contribution (Hui Luo, Xue Zhao).

## Abstract

Multiple isozymes are encoded in the *C. elegans* genome for the various sphingolipid biosynthesis reactions, but the contributions of individual isozymes are characterized only in part. We developed a simple but effective reversed-phase liquid chromatography-tandem mass spectrometry (RPLC-MS/MS) method that enables simultaneous identification and quantification of ceramides (Cer), glucosylceramides (GlcCer), and sphingomyelins (SM), three important classes of sphingolipids from the same MS run. Validating this pan-sphingolipid profiling method, we show that nearly all 47 quantifiable sphingolipid species found in young adult worms were reduced upon RNA interference (RNAi) of *sptl-1* or *elo-5*, which are required for synthesis of the id17:1 sphingoid base. We also confirm that HYL-1 and HYL-2, but not LAGR-1, constitute the major ceramide synthase activity with different preference for fatty acid substrates, and that CGT-3 plays a greater role than CGT-1 does in producing glucosylceramides. Intriguingly, *lagr-1* RNAi lowers the abundance of all sphingomyelin species and that of several glucosylceramide species, which suggests that LAGR-1 may have functions beyond what is predicted. Additionally, RNAi of *sms-1, −2,* and *-3* all lower the abundance of sphingomyelins with an odd number of carbon atoms (mostly C21 and C23, with or without hydroxylation) in the N-acyl chain, and only *sms-1* RNAi does not elevate sphingomyelins containing even-numbered N-acyl chains. This suggests that sphingolipids containing even-numbered N-acyl chains could be regulated separately, sometimes in opposite directions, with those containing odd-numbered N-acyls, presumably monomethyl branched chain fatty acyls. We also find that ceramide levels are kept in balance with those of glucosylceramides and sphingomyelins.
