## supplemental table 1 for "Pan-sphingolipid profiling reveals differential functions of sphingolipid biosynthesis isozymes of *C. elegans*"

### Sheet: Cer
Supplemental table S1. Comparison of sphingolipids identified in C. elegans (Cer)
species	X Cheng et al	V Hänel et al	J Scholz et al	Mosbech et al	this study	rel.abundance in young WT adult worms (this study)	proposed structure
Cer d33:1	√	√			√	0.58	Cer id17:1/16:0
Cer d34:1	√	√			√	0.3	Cer id17:1/17:0
Cer d35:1	√	√			√	0.39	Cer id17:1/18:0
Cer d36:1	√				√	n.q.	Cer id17:1/19:0
Cer d37:1	√	√			√	0.59	Cer id17:1/20:0
Cer d38:1	√	√	√	√	√	2.14	Cer id17:1/21:0
Cer d39:1	√	√	√	√	√	23.38	Cer id17:1/22:0
Cer d40:1	√	√	√	√	√	6.44	Cer id17:1/23:0
Cer d41:1	√	√	√	√	√	12.51	Cer id17:1/24:0
Cer d42:1	√	√	√	√	√	2.71	Cer id17:1/25:0
Cer d43:1	√		√		√	1.62	Cer id17:1/26:0
Cer d44:1	√				√	0.38	Cer id17:1/27:0
Cer t33:1	√			√			Cer id17:1/16:0(OH)
Cer t34:1	√			√			Cer id17:1/17:0(OH)
Cer t35:1	√				√	n.q.	Cer id17:1/18:0(OH)
Cer t36:1					√	n.q.	Cer id17:1/19:0(OH)
Cer t37:1		√			√	1.33	Cer id17:1/20:0(OH)
Cer t38:1	√	√	√	√	√	5.75	Cer id17:1/21:0(OH)
Cer t39:1	√	√	√	√	√	39.41	Cer id17:1/22:0(OH)
Cer t40:1	√	√	√	√	√	17.73	Cer id17:1/23:0(OH)
Cer t41:1	√	√	√	√	√	100	Cer id17:1/24:0(OH)
Cer t42:1	√	√	√	√	√	22.78	Cer id17:1/25:0(OH)
Cer t43:1	√	√	√	√	√	25.87	Cer id17:1/26:0(OH)
Cer t44:1		√	√		√	3.29	Cer id17:1/27:0(OH)
Cer d42:2				√			Cer id17:1/25:1
Cer d43:2				√			Cer id17:1/26:1
Cer t40:2				√			Cer id17:1/23:1(OH)
n.q. not quantifiable

### Sheet: SM
Supplemental table S1. Comparison of sphingolipids identified in C. elegans (SM)
species	X Cheng et al	V Hänel et al	J Scholz et al	Mosbech et al	this study	rel.abundance in young WT adult worms (this study)	proposed structure
SM d33:1	√	√	√	√	√	7.01	SM id17:1/16:0
SM d34:1	√	√	√	√	√	0.91	SM id17:1/17:0
SM d35:1	√	√	√	√	√	2.14	SM id17:1/18:0
SM d36:1	√				√	n.q.	SM id17:1/19:0
SM d37:1	√	√	√	√	√	1.67	SM id17:1/20:0
SM d38:1	√		√	√	√	11.05	SM id17:1/21:0
SM d39:1	√	√	√	√	√	69.83	SM id17:1/22:0
SM d40:1	√	√	√	√	√	10.68	SM id17:1/23:0
SM d41:1	√	√	√	√	√	9.93	SM id17:1/24:0
SM d42:1	√	√	√		√	2.04	SM id17:1/25:0
SM d43:1	√	√			√	2.41	SM id17:1/26:0
SM d44:1	√	√			√	0.52	SM id17:1/27:0
SM t33:1		√					SM id17:1/16:0(OH)
SM t34:1							SM id17:1/17:0(OH)
SM t35:1		√			√	0.39	SM id17:1/18:0(OH)
SM t36:1					√	n.q.	SM id17:1/19:0(OH)
SM t37:1	√	√	√		√	3.75	SM id17:1/20:0(OH)
SM t38:1	√	√	√	√	√	18.29	SM id17:1/21:0(OH)
SM t39:1	√	√	√	√	√	100	SM id17:1/22:0(OH)
SM t40:1	√	√	√	√	√	17.33	SM id17:1/23:0(OH)
SM t41:1	√	√	√	√	√	47.4	SM id17:1/24:0(OH)
SM t42:1	√	√	√	√	√	8.15	SM id17:1/25:0(OH)
SM t43:1	√	√	√	√	√	6.24	SM id17:1/26:0(OH)
SM t44:1		√			√	0.64	SM id17:1/27:0(OH)
n.q. not quantifiable

### Sheet: GlcCer
Supplemental table S1. Comparison of sphingolipids identified in C. elegans (GlcCer)
	Chitwood et al	X Cheng et al	V Hänel et al	J Scholz et al	Mosbech et al	this study	rel.abundance in young WT adult worms (this study)	proposed structure
GlcCer d37:1		√						GlcCer id17:1/20:0
GlcCer d38:1		√						GlcCer id17:1/21:0
GlcCer d39:1		√						GlcCer id17:1/22:0
GlcCer d40:1		√						GlcCer id17:1/23:0
GlcCer d41:1		√						GlcCer id17:1/24:0
GlcCer d42:1		√						GlcCer id17:1/25:0
GlcCer d43:1		√						GlcCer id17:1/26:0
GlcCer t35:1							n.q.	GlcCer id17:1/18:0(OH)
GlcCer t36:1							n.q.	GlcCer id17:1/19:0(OH)
GlcCer t37:1	√					√	2.46	GlcCer id17:1/20:0(OH)
GlcCer t38:1	√	√	√	√	√	√	19.14	GlcCer id17:1/21:0(OH)
GlcCer t39:1	√	√	√	√	√	√	100	GlcCer id17:1/22:0(OH)
GlcCer t40:1	√	√	√	√	√	√	23.04	GlcCer id17:1/23:0(OH)
GlcCer t41:1	√	√	√	√	√	√	84.29	GlcCer id17:1/24:0(OH)
GlcCer t42:1	√	√	√	√	√	√	20.59	GlcCer id17:1/25:0(OH)
GlcCer t43:1	√	√	√	√	√	√	21.42	GlcCer id17:1/26:0(OH)
GlcCer t44:1						√	4.48	GlcCer id17:1/27:0(OH)
n.q. not quantifiable

### Sheet: DhCer
Supplemental table S1. Comparison of sphingolipids identified in C. elegans (DhCer)
	X Cheng et al	V Hänel et al	J Scholz et al	Mosbech et al	this study
DhCer d38:0		√	√		^
DhCer d39:0		√	√		^
DhCer d40:0		√	√	√	^
DhCer d41:0		√	√	√	^
DhCer d42:0		√	√	√	^
DhCer d43:0		√	√		^
DhCer t37:0				√	^
DhCer t39:0		√		√	^
DhCer t41:0				√	^
DhCer t42:0				√	^
DhCer t43:0				√	^
^ not searched for

### Sheet: DhSM
Supplemental table S1. Comparison of sphingolipids identified in C. elegans (DhSM)
	X Cheng et al	V Hänel et al	J Scholz et al	Mosbech et al	this study
DhSM d37:0		√			^
DhSM d38:0		√	√		^
DhSM d39:0		√	√		^
DhSM d40:0	√	√	√		^
DhSM d41:0		√			^
DhSM d42:0		√	√		^
DhSM d43:0		√			^
DhSM t33:0		√			^
DhSM t35:0		√			^
DhSM t39:0				√	^
DhSM t41:0				√	^
DhSM t43:0				√	^
^ not searched for
